# Shifting forage selection subsidizes seasonal resource scarcity

**DOI:** 10.64898/2026.03.13.711571

**Authors:** Jack G. Hendrix, Kristy M. Ferraro, Allegra E. Love, Jill M. Kusch, Dara Albrecht, Shawn J. Leroux, Quinn M. R. Webber, Eric Vander Wal

**Affiliations:** Cognitive and Behavioural Ecology Interdisciplinary Program, Memorial University of Newfoundland and Labrador, 45 Arctic Ave, St. John’s, NL, A1C 5S7, Canada; School for Environment and Sustainability, University of Michigan, 440 Church St, Ann Arbor, MI, 48109, USA; Department of Integrative Biology, University of Guelph, 50 Stone Rd E, Guelph, ON, N1G 2W1, Canada; Department of Biology, Memorial University of Newfoundland and Labrador, 45 Arctic Ave, St. John’s, NL, A1C 5S7, Canada; American University Washington College of Law, 4300 Nebraska Ave NW, Washington, DC 20016, USA

## Abstract

1. Nitrogen (N) is limiting for terrestrial herbivores, particularly over winter. Caribou (*Rangifer tarandus*) have adapted to seasonal scarcity of N by accruing muscle mass during the growing season when N is more abundant.
2. Nitrogen stored in muscle tissue is then relied upon during winter to compensate for dietary deficits. Once their diet shifts from N-rich vascular plants to N-poor lichen over winter, caribou can lose ∼30% of their muscle mass. As catabolized N is shed in urine on wintering grounds, caribou could act as elemental transport across seasons and landscapes. Furthermore, if deposited N is taken up by lichen or other winter forage, it might enrich the nitrogen-poor winter diet of caribou in the future.
3. We tested this potential transport via three steps. We analysed *Cladonia spp.* lichen and vascular plants upon which caribou forage across Fogo Island, Newfoundland, using %N content as our metric of forage quality. We then compared seasonal habitat selection responses to forage quality by caribou using integrated step selection analyses. In summer, caribou selected areas with higher vascular plant %N but did not select nor avoid *Cladonia* quality. In contrast, caribou selected sites with higher quality *Cladonia* in winter but responded neutrally to vascular plant quality.
4. We compared seasonal distributions of caribou to determine whether nitrogen consumed in summer and deposited in winter would occur in spatially discrete locations. Population-level kernel density estimates for summer and winter in this island herd were mostly non-overlapping, lending credence to the potential landscape effects of N transport.
5. When viewed together with established seasonal changes in woodland caribou physiology, sociality, and forage preferences, the shifts in habitat selection and seasonal ranges we observe here could serve as an adaptive strategy for caribou to recycle N and mitigate winter nutrient scarcity.
