## SupportingInformationE for "Shifting forage selection subsidizes seasonal resource scarcity": SuppInfo E.xlsx

### Sheet: Published values
Source	Population	Season	Reproductive state	Measurement	kg	% loss
Gerhart 1996	Central Arctic (barrenground)	fall	all	Body mass	89
Gerhart 1996	Central Arctic (barrenground)	spring	all	Body mass	75
Gerhart 1996	Central Arctic (barrenground)	fall	lactating	body protein	17.9
Gerhart 1996	Central Arctic (barrenground)	fall	non-lactating	body protein	19.5
Gerhart 1996	Central Arctic (barrenground)	spring	pregnant	body protein	13.9	-28.7179
Gerhart 1996	Central Arctic (barrenground)	spring	non-pregnant	body protein	13.2	-26.257
Reimers 1982	Svalbard	overwinter	all	muscle loss		-31
Huot 1989	George River	fall	lactating	body mass	74
Huot 1989	George River	fall	non-lactating	body mass	83.5
Huot 1989	George River	spring	pregnant	body mass	67
Huot 1989	George River	spring	pregnant (including uterus)	body mass	72.8
Huot 1989	George River	fall	lactating	protein	17.35
Huot 1989	George River	fall	non-lactating	protein	19.27
Huot 1989	George River	spring	pregnant	protein	14.71	-23.6637
Huot 1989	George River	spring	pregnant (including uterus)	protein	15.24	-20.9133
Adamczewski 1987	Coats Island	overwinter	all	muscle loss		-28.65
Adamczewski 1987	Coats Island 1983	fall	all	protein	32
Adamczewski 1987	Coats Island 1983	spring	all	protein	25	-21.875
Adamczewski 1987	Coats Island 1984	fall	all	protein	35
Adamczewski 1987	Coats Island 1984	spring	all	protein	23	-34.2857
Gerhart 1996	captive reindeer	-	male	body protein	21	measured in captive reindeer
Gerhart 1996	captive reindeer	-	male	estimated protein	24.165	"Body protein content (kg) of male reindeer was nearly 35% higher than the peak protein content of female caribou"

### Sheet: Per area calculation
Demographic group	Average initial muscle mass (kg)	Average proportion muscle loss	Total protein lost (kg)	Total N lost per capita (kg)
Female	23.5033	0.269203	6.32718	1.01235
Male	35% higher than females	assumed same as above	8.54169	1.36667
Total population	n females	n males	N deposited (kg)	50% winter range area (sq km)	kg N per sq km (assuming 50% of winter points within 50% KDE)
150	100	50	169.568	38.4	2.20792
300	200	100	339.137	38.4	4.41584
				Atmospheric deposition:	20
				(0.2 kg/ha; Cheng et al 2022)
